# Integrating promiscuous enzyme activities in protein-constrained models pinpoints the role of underground metabolism in robustness of metabolic phenotypes

**DOI:** 10.1101/2024.09.06.611666

**Authors:** Maurício Alexander de Moura Ferreira, Eduardo Luís Menezes de Almeida, Wendel Batista da Silveira, Zoran Nikoloski

**Affiliations:** Department of Microbiology, Federal University of Viçosa, Viçosa, Minas Gerais, 36570900, Brazil; Bioinformatics, Institute of Biochemistry and Biology, University of Potsdam, Potsdam, 14476, Germany; Systems Biology and Mathematical Modelling, Max Planck Institute of Molecular Plant Physiology, Potsdam, 14476, Germany

## Abstract

The integration of enzyme parameters in constraint-based models have significantly improved the prediction of physiological and molecular traits, including enzyme resource usage and distribution. However, current approaches largely neglect the set of promiscuous enzyme activities that jointly comprise the so-called underground metabolism. To allow enzyme-constrained study of underground metabolism, we developed the CORAL Toolbox. This toolbox reworks enzyme usage into subpools for each reaction catalysed by a promiscuous enzyme, increasing the resolution of modelled enzyme resource allocation. Applying CORAL with an enzyme-constrained genome-scale metabolic model of *Escherichia coli*, we found that underground metabolism resulted in larger flexibility in metabolic fluxes and enzyme usage. Knocking out the main activity of a promiscuous enzyme led to small enzyme redistribution to the side activities. Further, knocking out pairs of main activities showed that non-promiscuous enzymes exhibited larger effect on growth. In addition, we demonstrated these findings are robust with respect to the parameterization of the models with catalytic rates from different prediction tools. Together, our results from modelling underground metabolism in enzyme-constrained models indicated that promiscuous enzyme activities are vital to maintain robust metabolic function and growth.
