## Supplementary data 2 for "Integrating promiscuous enzyme activities in protein-constrained models pinpoints the role of underground metabolism in robustness of metabolic phenotypes"

### Sheet: Sheet1
Subpool	Before KO	Total pool before KO	Ratio total pool before KO	After KO	Total pool after KO	Ratio total pool after KO	Ratio change	Delta
usage_prot_P02918_1	-0.00456199	0.00456199	1	0	0.00456199	0	-1	0.00456199
usage_prot_P02918_2	0	0.00456199	0	-0.00456199	0.00456199	1	1	-0.00456199
usage_prot_P04693_1	-0.00257175	0.0044628	0.576263	0	0.00468594	0	-0.576263	0.00257175
usage_prot_P04693_11	-0.00189105	0.0044628	0.423737	-0.00188798	0.00468594	0.402902	-0.0208347	3.07736e-06
usage_prot_P04693_18	0	0.0044628	0	-7.5391e-06	0.00468594	0.00160888	0.00160888	-7.5391e-06
usage_prot_P04693_2	0	0.0044628	0	-0.00279043	0.00468594	0.595489	0.595489	-0.00279043
usage_prot_P06986_1	-0.0340355	0.0340355	1	0	0.0340355	0	-1	0.0340355
usage_prot_P06986_3	0	0.0340355	0	-0.0340355	0.0340355	1	1	-0.0340355
usage_prot_P06996_1	-5.49577e-05	5.60616e-05	0.980309	0	5.88647e-05	0	-0.980309	5.49577e-05
usage_prot_P06996_478	-1.10393e-06	5.60616e-05	0.0196913	-1.10393e-06	5.88647e-05	0.0187537	-0.000937684	4.591e-14
usage_prot_P06996_522	0	5.60616e-05	0	-5.77608e-05	5.88647e-05	0.981246	0.981246	-5.77608e-05
usage_prot_P0A6C5_1	-0.401313	0.401313	1	0	0.421379	0	-1	0.401313
usage_prot_P0A6C5_2	0	0.401313	0	-0.350164	0.421379	0.830996	0.830996	-0.350164
usage_prot_P0A6C5_3	0	0.401313	0	-0.0712148	0.421379	0.169004	0.169004	-0.0712148
usage_prot_P0A720_1	-2.86222e-05	0.00149873	0.0190976	0	0.00157367	0	-0.0190976	2.86222e-05
usage_prot_P0A720_10	-0.00147011	0.00149873	0.980902	-0.00136875	0.00157367	0.869783	-0.11112	0.00010136
usage_prot_P0A720_3	0	0.00149873	0	-0.000204919	0.00157367	0.130217	0.130217	-0.000204919
usage_prot_P0A7D4_1	-0.218573	0.218573	1	0	0.218573	0	-1	0.218573
usage_prot_P0A7D4_3	0	0.218573	0	-0.218573	0.218573	1	1	-0.218573
usage_prot_P0A853_1	-0.0433546	0.0433546	1	0	0.0455223	0	-1	0.0433546
usage_prot_P0A853_2	0	0.0433546	0	-0.0455223	0.0455223	1	1	-0.0455223
usage_prot_P0A877_1	-0.00572546	0.00572546	1	0	0.00572546	0	-1	0.00572546
usage_prot_P0A877_2	0	0.00572546	0	-0.00572546	0.00572546	1	1	-0.00572546
usage_prot_P0A879_1	-0.00856789	0.00856789	1	0	0.00856789	0	-1	0.00856789
usage_prot_P0A879_2	0	0.00856789	0	-0.00856789	0.00856789	1	1	-0.00856789
usage_prot_P0A8H3_1	-0.000662931	0.000662931	1	0	0.000696077	0	-1	0.000662931
usage_prot_P0A8H3_2	0	0.000662931	0	-0.000696077	0.000696077	1	1	-0.000696077
usage_prot_P0A9J4_1	-1.61887e-06	1.61887e-06	1	0	1.69982e-06	0	-1	1.61887e-06
usage_prot_P0A9J4_2	0	1.61887e-06	0	-1.69982e-06	1.69982e-06	1	1	-1.69982e-06
usage_prot_P0A9L8_1	-0.0856893	0.0856893	1	0	0.0899737	0	-1	0.0856893
usage_prot_P0A9L8_2	0	0.0856893	0	-0.0378218	0.0899737	0.420365	0.420365	-0.0378218
usage_prot_P0A9L8_4	0	0.0856893	0	-0.0521519	0.0899737	0.579635	0.579635	-0.0521519
usage_prot_P0A9M8_1	-0.00290056	0.00290056	1	0	0.0030012	0	-1	0.00290056
usage_prot_P0A9M8_2	0	0.00290056	0	-0.0030012	0.0030012	1	1	-0.0030012
usage_prot_P0A9T0_1	-0.272365	0.272365	1	0	0.285983	0	-1	0.272365
usage_prot_P0A9T0_2	0	0.272365	0	-0.226451	0.285983	0.791835	0.791835	-0.226451
usage_prot_P0A9T0_5	0	0.272365	0	-0.0595316	0.285983	0.208165	0.208165	-0.0595316
usage_prot_P0AAE0_1	-0.0159776	0.0159776	1	0	0.0167764	0	-1	0.0159776
usage_prot_P0AAE0_2	0	0.0159776	0	-0.0167764	0.0167764	1	1	-0.0167764
usage_prot_P0ABB4_1	-21.3703	21.3703	1	0	22.4389	0	-1	21.3703
usage_prot_P0ABB4_3	0	21.3703	0	-21.9043	22.4389	0.976176	0.976176	-21.9043
usage_prot_P0ABB4_4	0	21.3703	0	-0.534583	22.4389	0.023824	0.023824	-0.534583
usage_prot_P0ABI4_1	-0.000173765	0.000173765	1	0	0.000180342	0	-1	0.000173765
usage_prot_P0ABI4_2	0	0.000173765	0	-0.000180342	0.000180342	1	1	-0.000180342
usage_prot_P0AD65_1	-0.00345216	0.00345216	1	0	0.00345216	0	-1	0.00345216
usage_prot_P0AD65_3	0	0.00345216	0	-0.00345216	0.00345216	1	1	-0.00345216
usage_prot_P0AD68_1	-0.00311217	0.00311217	1	0	0.00311217	0	-1	0.00311217
usage_prot_P0AD68_3	0	0.00311217	0	-0.00311217	0.00311217	1	1	-0.00311217
usage_prot_P0ADC6_1	-2.95816e-06	2.95816e-06	1	0	3.10607e-06	0	-1	2.95816e-06
usage_prot_P0ADC6_2	0	2.95816e-06	0	-3.03089e-06	3.10607e-06	0.975795	0.975795	-3.03089e-06
usage_prot_P0ADC6_7	0	2.95816e-06	0	-7.51827e-08	3.10607e-06	0.0242051	0.0242051	-7.51827e-08
usage_prot_P0ADV1_1	-1.5027e-06	1.5027e-06	1	0	1.57784e-06	0	-1	1.5027e-06
usage_prot_P0ADV1_2	0	1.5027e-06	0	-1.53963e-06	1.57784e-06	0.975784	0.975784	-1.53963e-06
usage_prot_P0ADV1_7	0	1.5027e-06	0	-3.82089e-08	1.57784e-06	0.024216	0.024216	-3.82089e-08
usage_prot_P0AF12_1	-5.49992e-05	0.000192004	0.286448	0	0.000201604	0	-0.286448	5.49992e-05
usage_prot_P0AF12_2	0	0.000192004	0	-6.69919e-05	0.000201604	0.332294	0.332294	-6.69919e-05
usage_prot_P0AF12_3	-0.000137005	0.000192004	0.713552	-0.000134612	0.000201604	0.667706	-0.045846	2.3925e-06
usage_prot_P0AF98_1	-3.01322e-06	3.01322e-06	1	0	3.16388e-06	0	-1	3.01322e-06
usage_prot_P0AF98_2	0	3.01322e-06	0	-3.08736e-06	3.16388e-06	0.975815	0.975815	-3.08736e-06
usage_prot_P0AF98_7	0	3.01322e-06	0	-7.65177e-08	3.16388e-06	0.0241848	0.0241848	-7.65177e-08
usage_prot_P0AFI7_1	-0.000136388	0.000136388	1	0	0.000143207	0	-1	0.000136388
usage_prot_P0AFI7_2	0	0.000136388	0	-0.000143207	0.000143207	1	1	-0.000143207
usage_prot_P10902_1	-0.000282373	0.000282373	1	0	0.000296492	0	-1	0.000282373
usage_prot_P10902_4	0	0.000282373	0	-0.000296492	0.000296492	1	1	-0.000296492
usage_prot_P15639_1	-0.2219	1.09292	0.203033	0	1.14757	0	-0.203033	0.2219
usage_prot_P15639_2	0	1.09292	0	-0.166209	1.14757	0.144836	0.144836	-0.166209
usage_prot_P15639_3	0	1.09292	0	-0.110337	1.14757	0.0961487	0.0961487	-0.110337
usage_prot_P15639_4	-0.871024	1.09292	0.796967	-0.871024	1.14757	0.759016	-0.0379508	-2.48102e-12
usage_prot_P21151_1	-0.0605235	0.210668	0.287293	0	0.221202	0	-0.287293	0.0605235
usage_prot_P21151_2	0	0.210668	0	-0.0605235	0.221202	0.273612	0.273612	-0.0605235
usage_prot_P21151_9	-0.150145	0.210668	0.712707	-0.160678	0.221202	0.726388	0.0136806	-0.0105334
usage_prot_P21177_1	-0.0539612	0.751556	0.0717992	0	0.789134	0	-0.0717992	0.0539612
usage_prot_P21177_11	-0.186702	0.751556	0.24842	-0.186702	0.789134	0.236591	-0.0118295	-5.60108e-14
usage_prot_P21177_18	0	0.751556	0	-0.0764195	0.789134	0.0968397	0.0968397	-0.0764195
usage_prot_P21177_2	0	0.751556	0	-0.0558	0.789134	0.0707104	0.0707104	-0.0558
usage_prot_P21177_22	-0.268306	0.751556	0.357	-0.21159	0.789134	0.26813	-0.0888706	0.0567155
usage_prot_P21177_33	-0.0800613	0.751556	0.106527	-0.0800613	0.789134	0.101455	-0.00507273	5.2805e-14
usage_prot_P21177_36	-0.162526	0.751556	0.216253	0	0.789134	0	-0.216253	0.162526
usage_prot_P21177_40	0	0.751556	0	-0.178561	0.789134	0.226275	0.226275	-0.178561
usage_prot_P23721_1	-1.22719	1.22719	1	0	1.28855	0	-1	1.22719
usage_prot_P23721_2	0	1.22719	0	-1.04149	1.28855	0.808261	0.808261	-1.04149
usage_prot_P23721_5	0	1.22719	0	-0.247065	1.28855	0.191739	0.191739	-0.247065
usage_prot_P23830_1	-0.00618259	0.0197878	0.312444	0	0.0198183	0	-0.312444	0.00618259
usage_prot_P23830_2	0	0.0197878	0	-0.00621302	0.0198183	0.3135	0.3135	-0.00621302
usage_prot_P23830_6	0	0.0197878	0	-0.0136052	0.0198183	0.6865	0.6865	-0.0136052
usage_prot_P23830_8	-0.0136052	0.0197878	0.687556	0	0.0198183	0	-0.687556	0.0136052
usage_prot_P23845_1	-0.00896446	0.0999434	0.0896954	0	0.104941	0	-0.0896954	0.00896446
usage_prot_P23845_2	0	0.0999434	0	-0.018443	0.104941	0.175747	0.175747	-0.018443
usage_prot_P23845_3	-0.090979	0.0999434	0.910305	-0.0864976	0.104941	0.824253	-0.0860514	0.00448133
usage_prot_P24186_1	-0.0970973	0.209461	0.463557	0	0.219934	0	-0.463557	0.0970973
usage_prot_P24186_2	0	0.209461	0	-0.028319	0.219934	0.128761	0.128761	-0.028319
usage_prot_P24186_3	0	0.209461	0	-0.0792514	0.219934	0.360341	0.360341	-0.0792514
usage_prot_P24186_4	-0.112364	0.209461	0.536443	-0.112364	0.219934	0.510898	-0.0255449	-7.10126e-14
usage_prot_P27302_1	-0.0539103	0.0539103	1	0	0.0566059	0	-1	0.0539103
usage_prot_P27302_2	0	0.0539103	0	-0.0566059	0.0566059	1	1	-0.0566059
usage_prot_P45568_1	-1.19136e-06	1.19136e-06	1	0	2.01839e-06	0	-1	1.19136e-06
usage_prot_P45568_2	0	1.19136e-06	0	-2.01839e-06	2.01839e-06	1	1	-2.01839e-06
usage_prot_P50457_1	-0.0273214	0.0273214	1	0	0.0286875	0	-1	0.0273214
usage_prot_P50457_2	0	0.0273214	0	-0.0190554	0.0286875	0.664241	0.664241	-0.0190554
usage_prot_P50457_5	0	0.0273214	0	-0.00963208	0.0286875	0.335759	0.335759	-0.00963208
usage_prot_P60752_1	-0.00925491	0.019127	0.483866	0	0.0200834	0	-0.483866	0.00925491
usage_prot_P60752_11	-0.00987211	0.019127	0.516134	0	0.0200834	0	-0.516134	0.00987211
usage_prot_P60752_12	0	0.019127	0	-4.68576e-05	0.0200834	0.00233315	0.00233315	-4.68576e-05
usage_prot_P60752_2	0	0.019127	0	-0.00927514	0.0200834	0.461832	0.461832	-0.00927514
usage_prot_P60752_7	0	0.019127	0	-0.0107614	0.0200834	0.535835	0.535835	-0.0107614
usage_prot_Q46822_1	-2.24788e-05	2.24788e-05	1	0	2.36027e-05	0	-1	2.24788e-05
usage_prot_Q46822_2	0	2.24788e-05	0	-2.36027e-05	2.36027e-05	1	1	-2.36027e-05
