## Supplementary data 4 for "Integrating promiscuous enzyme activities in protein-constrained models pinpoints the role of underground metabolism in robustness of metabolic phenotypes"

### Sheet: DLKcat
Metabolite ID	Metabolite name
12ppd__S_e	(S)-Propane-1,2-diol
12ppd__S_p	(S)-Propane-1,2-diol
2me4p_c	2-C-methyl-D-erythritol 4-phosphate
2obut_c	2-Oxobutanoate
3dhq_c	3-Dehydroquinate
3dhsk_c	3-Dehydroshikimate
3mob_c	3-Methyl-2-oxobutanoate
3mop_c	(S)-3-Methyl-2-oxopentanoate
4hoxpacd_e	4-Hydroxyphenylacetaldehyde
4hoxpacd_p	4-Hydroxyphenylacetaldehyde
4mop_c	4-Methyl-2-oxopentanoate
C02097_c	C02097_c
C02356_c	C02356_c
Largn_c	Largn_c
acald_c	Acetaldehyde
acald_p	Acetaldehyde
accoa_c	Acetyl-CoA
acgam_e	N-Acetyl-D-glucosamine
acgam_p	N-Acetyl-D-glucosamine
acser_c	O-Acetyl-L-serine
ade_e	Adenine
ade_p	Adenine
akg_c	2-Oxoglutarate
akg_e	2-Oxoglutarate
akg_p	2-Oxoglutarate
alaala_e	D-Alanyl-D-alanine
alaala_p	D-Alanyl-D-alanine
alltn_e	Allantoin
alltn_p	Allantoin
asp__L_c	L-Aspartate
cbp_c	Carbamoyl phosphate
ch4_e	Methane
ch4_p	Methane
citr__L_c	L-Citrulline
co2_c	CO2 CO2
co2_p	CO2 CO2
coa_c	Coenzyme A
dha_c	Dihydroxyacetone
dha_p	Dihydroxyacetone
dhap_c	Dihydroxyacetone phosphate
dtdpglu_c_iRN1366u	dTDPglucose
dxyl5p_c	1-deoxy-D-xylulose 5-phosphate
dxylnt_c	D-Xylonate
dxylnt_p	D-Xylonate
etha_e	Ethanolamine
etha_p	Ethanolamine
etoh_c	Ethanol
etoh_p	Ethanol
fad_c	Flavin adenine dinucleotide oxidized
fadh2_c	Flavin adenine dinucleotide reduced
fald_c	Formaldehyde
fald_p	Formaldehyde
g3p_c	Glyceraldehyde 3-phosphate
g3pe_e	Sn-Glycero-3-phosphoethanolamine
g3pe_p	Sn-Glycero-3-phosphoethanolamine
gam6p_e	D-Glucosamine 6-phosphate
gam6p_p	D-Glucosamine 6-phosphate
gam_e	D-Glucosamine
gam_p	D-Glucosamine
glc_D_B_c	beta-D-Glucose
glc__D_c	D-Glucose
glu__L_c	L-Glutamate
glx_c	Glyoxylate
glyb_e	Glycine betaine
glyb_p	Glycine betaine
glyc_c	Glycerol
glyc_p	Glycerol
glyclt_c_iRN1366u	Glycolate
h2_c	Hydrogen
h2_p	Hydrogen
h2o_c	H2O H2O
h2o_e	H2O H2O
h2o_p	H2O H2O
h_c	H+
h_p	H+
ile__L_c	L-Isoleucine
leu__L_c	L-Leucine
meoh_c	Methanol
meoh_e	Methanol
meoh_p	Methanol
mg2_c	Magnesium
mg2_p	Magnesium
n2o_c	Nitrous oxide
n2o_p	Nitrous oxide
nac_e	Nicotinate
nac_p	Nicotinate
nad_c	Nicotinamide adenine dinucleotide
nadh_c	Nicotinamide adenine dinucleotide - reduced
nadp_c	Nicotinamide adenine dinucleotide phosphate
nadph_c	Nicotinamide adenine dinucleotide phosphate - reduced
nh4_c	Ammonium
nh4_p	Ammonium
no_c	Nitric oxide
no_p	Nitric oxide
novbcn_e	Novobiocin
novbcn_p	Novobiocin
o2_c	O2 O2
o2_p	O2 O2
oaa_c	Oxaloacetate
orn_c	Ornithine
pacald_e	Phenylacetaldehyde
pacald_p	Phenylacetaldehyde
phe__L_c	L-Phenylalanine
phpyr_c	Phenylpyruvate
pi_c	Phosphate
pphn_c	Prephenate
pser__L_e	O-Phospho-L-serine
pser__L_p	O-Phospho-L-serine
psuri_e	Pseudouridine
psuri_p	Pseudouridine
pyr_c	Pyruvate
pyr_p	Pyruvate
quin_c	Quinate
quin_kt_c	Quinate
quin_p	Quinate
rfamp_e	Rifampin
rfamp_p	Rifampin
ser__L_c	L-Serine
skm_c	Shikimate
tartr__L_e	L-tartrate
tartr__L_p	L-tartrate
tmao_e	Trimethylamine N-oxide
tmao_p	Trimethylamine N-oxide
tym_e	Tyramine
tym_p	Tyramine
uacgam_e	UDP-N-acetyl-D-glucosamine
uacgam_p	UDP-N-acetyl-D-glucosamine
udpacgal_e	UDP-N-acetyl-D-galactosamine
udpacgal_p	UDP-N-acetyl-D-galactosamine
val__L_c	L-Valine
xan_c	Xanthine
xan_p	Xanthine
xtsn_e	Xanthosine
xtsn_p	Xanthosine
zn2_e	Zinc
zn2_p	Zinc

### Sheet: TurNuP
Metabolite ID	Metabolite name
10fthf_c	10-Formyltetrahydrofolate
13dpg_c	3-Phospho-D-glyceroyl phosphate
1tdecg3p_c	1-tetradecanoyl-sn-glycerol 3-phosphate
1tdecg3p_p	1-tetradecanoyl-sn-glycerol 3-phosphate
23dhmb_c	(R)-2,3-Dihydroxy-3-methylbutanoate
25aics_c	(S)-2-[5-Amino-1-(5-phospho-D-ribosyl)imidazole-4-carboxamido]succinate
25drapp_c	2,5-Diamino-6-(ribosylamino)-4-(3H)-pyrimidinone 5'-phosphate
26dap_LL_c	LL-2,6-Diaminoheptanedioate
26dap__M_c	Meso-2,6-Diaminoheptanedioate
2aobut_c	L-2-Amino-3-oxobutanoate
2dda7p_c	2-Dehydro-3-deoxy-D-arabino-heptonate 7-phosphate
2dhp_c	2-Dehydropantoate
2ippm_c	2-Isopropylmaleate
2pg_c	D-Glycerate 2-phosphate
3c3hmp_c	3-Carboxy-3-hydroxy-4-methylpentanoate
3dhq_c	3-Dehydroquinate
3dhsk_c	3-Dehydroshikimate
3haACP_c	(3R)-3-Hydroxyacyl-[acyl-carrier protein]
3hbcoa_c	(S)-3-Hydroxybutanoyl-CoA
3hdcoa_c	(S)-3-Hydroxydecanoyl-CoA
3hddcoa_c	(S)-3-Hydroxydodecanoyl-CoA
3hddecACP_c	(R)-3-Hydroxydodecanoyl-[acyl-carrier protein]
3hdecACP_c	(R)-3-Hydroxydecanoyl-[acyl-carrier protein]
3hhcoa_c	(S)-3-Hydroxyhexanoyl-CoA
3hhexACP_c	(R)-3-Hydroxyhexanoyl-[acyl-carrier protein]
3hmrsACP_c	(R)-3-Hydroxytetradecanoyl-[acyl-carrier protein]
3hocoa_c	(S)-3-Hydroxyoctanoyl-CoA
3hoctACP_c	(R)-3-Hydroxyoctanoyl-[acyl-carrier protein]
3hoctaACP_c	(R)-3-Hydroxyoctadecanoyl-[acyl-carrier protein]
3htdcoa_c	(S)-3-Hydroxytetradecanoyl-CoA
3mob_c	3-Methyl-2-oxobutanoate
3odcoa_c	3-Oxodecanoyl-CoA
3oddcoa_c	3-Oxododecanoyl-CoA
3oddecACP_c	3-Oxododecanoyl-[acyl-carrier protein]
3odecACP_c	3-Oxodecanoyl-[acyl-carrier protein]
3ohcoa_c	3-Oxohexanoyl-CoA
3ohexACP_c	3-Oxohexanoyl-[acyl-carrier protein]
3omrsACP_c	3-Oxotetradecanoyl-[acyl-carrier protein]
3oocoa_c	3-Oxooctanoyl-CoA
3ooctACP_c	3-Oxooctanoyl-[acyl-carrier protein]
3ooctdACP_c	3-Oxooctadecanoyl-[acyl-carrier protein]
3otdcoa_c	3-Oxotetradecanoyl-CoA
3pg_c	3-Phospho-D-glycerate
3php_c	3-Phosphohydroxypyruvate
3psme_c	5-O-(1-Carboxyvinyl)-3-phosphoshikimate
4abz_c	4-Aminobenzoate
4adcho_c	4-amino-4-deoxychorismate
4crsol_c	P-Cresol
4pasp_c	4-Phospho-L-aspartate
4per_c	4-Phospho-D-erythronate
4ppan_c	D-4'-Phosphopantothenate
4ppcys_c	N-((R)-4-Phosphopantothenoyl)-L-cysteine
4r5au_c	4-(1-D-Ribitylamino)-5-aminouracil
5aizc_c	5-amino-1-(5-phospho-D-ribosyl)imidazole-4-carboxylate
5aprbu_c	5-Amino-6-(5'-phosphoribitylamino)uracil
5apru_c	5-Amino-6-(5'-phosphoribosylamino)uracil
5caiz_c	5-phosphoribosyl-5-carboxyaminoimidazole
5dglcn_c	5-Dehydro-D-gluconate
5dglcn_p	5-Dehydro-D-gluconate
5drib_c	5'-deoxyribose
6hmhpt_c	6-hydroxymethyl dihydropterin
6pgc_c	6-Phospho-D-gluconate
8aonn_c	8-Amino-7-oxononanoate
ACP_c	Acyl carrier protein
C00586_c	C00586_c
C02306_c	C02306_c
Largn_c	Largn_c
aacoa_c	Acetoacetyl-CoA
acACP_c	Acetyl-ACP
ac_c	Acetate
accoa_c	Acetyl-CoA
acg5sa_c	N-Acetyl-L-glutamate 5-semialdehyde
acon_C_c	Cis-Aconitate
acorn_c	N2-Acetyl-L-ornithine
acser_c	O-Acetyl-L-serine
actACP_c	Acetoacetyl-ACP
actp_c	Acetyl phosphate
ade_c	Adenine
adn_c	Adenosine
adp_c	ADP C10H12N5O10P2
adp_c_iRN1366u	ADP
ahdt_c	2-Amino-4-hydroxy-6-(erythro-1,2,3-trihydroxypropyl)dihydropteridine triphosphate
aicar_c	5-Amino-1-(5-Phospho-D-ribosyl)imidazole-4-carboxamide
air_c	5-amino-1-(5-phospho-D-ribosyl)imidazole
akg_c	2-Oxoglutarate
ala_B_c	Beta-Alanine
ala__D_c	D-Alanine
ala__D_e	D-Alanine
ala__L_c	L-Alanine
alaala_c	D-Alanyl-D-alanine
alac__S_c	(S)-2-Acetolactate
amet_c	S-Adenosyl-L-methionine
amob_c	S-Adenosyl-4-methylthio-2-oxobutanoate
amp_c	AMP C10H12N5O7P
amp_c_iRN1366u	AMP
anth_c	Anthranilate
aps_c	Adenosine 5'-phosphosulfate
arg__L_c	L-Arginine
argsuc_c	N(omega)-(L-Arginino)succinate
asp__L_c	L-Aspartate
aspsa_c	L-Aspartate 4-semialdehyde
athr__L_c	L-Allo-threonine
atp_c	ATP C10H12N5O13P3
atp_c_iRN1366u	ATP
b2coa_c	Crotonoyl-CoA
betald_c	Betaine aldehyde
btcoa_c	Butanoyl-CoA
btn_c	Biotin
but2eACP_c	But-2-enoyl-[acyl-carrier protein]
butACP_c	Butyryl-ACP (n-C4:0ACP)
ca2_e	Calcium
cbp_c	Carbamoyl phosphate
cdp_c	CDP C9H12N3O11P2
ch4_e	Methane
ch4_p	Methane
chol_c_iRN1366u	Choline
chor_c	Chorismate
cit_c	Citrate
cl_e	Chloride
cmp_c	CMP C9H12N3O8P
co2_c	CO2 CO2
co2_c_iRN1366u	CO2
co2_e	CO2 CO2
coa_c	Coenzyme A
cobalt2_e	Co2+
ctp_c	CTP C9H12N3O14P3
ctp_c_iRN1366u	CTP
cu2_e	Copper
cys__L_c	L-Cysteine
dad_5_c	5'-Deoxyadenosine
dadp_c_iRN1366u	dADP
dann_c	7,8-Diaminononanoate
datp_c_iRN1366u	dATP
db4p_c	3,4-dihydroxy-2-butanone 4-phosphate
dc2coa_c	Trans-Dec-2-enoyl-CoA
dcaACP_c	Decanoyl-ACP (n-C10:0ACP)
dca_c	Decanoate (n-C10:0)
dcacoa_c	Decanoyl-CoA (n-C10:0CoA)
dcamp_c	N6-(1,2-Dicarboxyethyl)-AMP
dd2coa_c	Trans-Dodec-2-enoyl-CoA
ddcaACP_c	Dodecanoyl-ACP (n-C12:0ACP)
ddca_c	Dodecanoate (n-C12:0)
ddcacoa_c	Dodecanoyl-CoA (n-C12:0CoA)
deglu1p_c	deglu1p_c
dgdp_c_iRN1366u	dGDP
dgmp_c_iRN1366u	dGMP
dhap_c	Dihydroxyacetone phosphate
dhf_c	7,8-Dihydrofolate
dhgly_c	Dehydroglycine
dhnpt_c	Dihydroneopterin
dhpmp_c	Dihydroneopterin monophosphate
dhpt_c	Dihydropteroate
dhptd_c	4,5-dihydroxy-2,3-pentanedione
dmlz_c	6,7-Dimethyl-8-(1-D-ribityl)lumazine
dmpp_c	Dimethylallyl diphosphate
dnad_c	Deamino-NAD+
dpcoa_c	Dephospho-CoA
dtbt_c	Dethiobiotin
dtdp_c	DTDP C10H13N2O11P2
dtmp_c_iRN1366u	dTMP
dttp_c	DTTP C10H13N2O14P3
dump_c_iRN1366u	dUMP
e4p_c	D-Erythrose 4-phosphate
f6p_c	D-Fructose 6-phosphate
fad_c	Flavin adenine dinucleotide oxidized
fadh2_c	Flavin adenine dinucleotide reduced
fald_c	Formaldehyde
fdp_c	D-Fructose 1,6-bisphosphate
fe2_e	Fe2+ mitochondria
fgam_c	N2-Formyl-N1-(5-phospho-D-ribosyl)glycinamide
fmn_c	FMN C17H19N4O9P
fmn_c_iRN1366u	FMN
fmnh2_c	Reduced FMN
for_c	Formate
fpram_c	2-(Formamido)-N1-(5-phospho-D-ribosyl)acetamidine
fprica_c	5-Formamido-1-(5-phospho-D-ribosyl)imidazole-4-carboxamide
fum_c	Fumarate
g3p_c	Glyceraldehyde 3-phosphate
g6p_c	D-Glucose 6-phosphate
gam1p_c	D-Glucosamine 1-phosphate
gam6p_c	D-Glucosamine 6-phosphate
gar_c	N1-(5-Phospho-D-ribosyl)glycinamide
gcald_c	Glycolaldehyde
gdp_c	GDP C10H12N5O11P2
glcn_c	D-Gluconate
glcn_e	D-Gluconate
glcn_p	D-Gluconate
gln__L_c	L-Glutamine
glu__D_c	D-Glutamate
glu__L_c	L-Glutamate
glx_c	Glyoxylate
gly_c	Glycine
glyc3p_c	Glycerol 3-phosphate
glyc3p_e	Glycerol 3-phosphate
glyc3p_p	Glycerol 3-phosphate
glyc_c	Glycerol
glyc_e	Glycerol
glyc_p	Glycerol
glyclt_c_iRN1366u	Glycolate
gmp_c	GMP C10H12N5O8P
gmp_c_iRN1366u	GMP
gsn_c	Guanosine
gtp_c	GTP C10H12N5O14P3
gua_c	Guanine
h2_c	Hydrogen
h2_p	Hydrogen
h2mb4p_c	1-hydroxy-2-methyl-2-(E)-butenyl 4-diphosphate
h2o2_c	Hydrogen peroxide
h2o_c	H2O H2O
h2o_c_iRN1366u	H2O
h2o_e	H2O H2O
h2o_p	H2O H2O
h2s_c	Hydrogen sulfide
h_c	H+
h_e	H+
h_p	H+
hco3_c	Bicarbonate
hdca_c	Hexadecanoate (n-C16:0)
hexACP_c	Hexanoyl-ACP (n-C6:0ACP)
hisp_c	L-Histidinol phosphate
hom__L_c	L-Homoserine
hx2coa_c	Trans-Hex-2-enoyl-CoA
hxcoa_c	Hexanoyl-CoA (n-C6:0CoA)
iasp_c	Iminoaspartate
icit_c	Isocitrate
idon__L_c	L-Idonate
idon__L_p	L-Idonate
idp_c_iRN1366u	IDP
imacp_c	3-(Imidazol-4-yl)-2-oxopropyl phosphate
imp_c	IMP C10H11N4O8P
itp_c_iRN1366u	ITP
k_e	Potassium
malACP_c	Malonyl-[acyl-carrier protein]
mal__L_c	L-Malate
malcoa_c	Malonyl CoA C24H33N7O19P3S
malcoame_c	Malonyl-CoA methyl ester
mdhdhf_c	(2R,4S)-2-methyl-2,4-dihydroxydihydrofuran-3-one
meoh_e	Methanol
meoh_p	Methanol
methf_c	5,10-Methenyltetrahydrofolate
mlthf_c	5,10-Methylenetetrahydrofolate
mn2_e	Manganese
mobd_e	Molybdate
mql8_c	Menaquinol 8
mqn8_c	Menaquinone 8
mththf_c	(2R,4S)-2-methyl-2,3,3,4-tetrahydroxytetrahydrofuran
myrsACP_c	Myristoyl-ACP (n-C14:0ACP)
nad_c	Nicotinamide adenine dinucleotide
nadh_c	Nicotinamide adenine dinucleotide - reduced
nadp_c	Nicotinamide adenine dinucleotide phosphate
nadph_c	Nicotinamide adenine dinucleotide phosphate - reduced
nh4_c	Ammonium
nh4_e	Ammonium
nh4_p	Ammonium
ni2_e	Nickel
nicrnt_c	Nicotinate D-ribonucleotide
o2_c	O2 O2
o2_e	O2 O2
o2_p	O2 O2
o2s_c	Superoxide anion
oaa_c	Oxaloacetate
oc2coa_c	Trans-Oct-2-enoyl-CoA
ocACP_c	Octanoyl-ACP (n-C8:0ACP)
occoa_c	Octanoyl-CoA (n-C8:0CoA)
ogmeACP_c	3-Oxo-glutaryl-[acyl-carrier protein] methyl ester
ohpb_c	2-Oxo-3-hydroxy-4-phosphobutanoate
oxasucc_c	Oxalosuccinate
pa140_c	1,2-ditetradecanoyl-sn-glycerol 3-phosphate
pa140_p	1,2-ditetradecanoyl-sn-glycerol 3-phosphate
pac_c	Phenylacetic acid
pacald_c	Phenylacetaldehyde
pan4p_c	Pantetheine 4'-phosphate
pant__R_c	(R)-Pantoate
pap_c	Adenosine 3',5'-bisphosphate
paps_c	3'-Phosphoadenylyl sulfate
pep_c	Phosphoenolpyruvate
phom_c	O-Phospho-L-homoserine
phthr_c	O-Phospho-4-hydroxy-L-threonine
pi_c	Phosphate
pi_e	Phosphate
pi_p	Phosphate
pnto__R_c	(R)-Pantothenate
ppi_c	Diphosphate
pram_c	5-Phospho-beta-D-ribosylamine
pran_c	N-(5-Phospho-D-ribosyl)anthranilate
prbatp_c	1-(5-Phosphoribosyl)-ATP
prfp_c	1-(5-Phosphoribosyl)-5-[(5-phosphoribosylamino)methylideneamino]imidazole-4-carboxamide
prlp_c	5-[(5-phospho-1-deoxyribulos-1-ylamino)methylideneamino]-1-(5-phosphoribosyl)imidazole-4-carboxamide
prot_pool	prot_pool
prot_standard	prot_standard
prpp_c	5-Phospho-alpha-D-ribose 1-diphosphate
pser__L_c	O-Phospho-L-serine
pyr_c	Pyruvate
pyr_e	Pyruvate
pyr_p	Pyruvate
q8_c	Ubiquinone-8
q8h2_c	Ubiquinol-8
quin_kt_c	Quinate
quln_c	Quinolinate
r1p_c	Alpha-D-Ribose 1-phosphate
r5p_c	Alpha-D-Ribose 5-phosphate
rfamp_e	Rifampin
rfamp_p	Rifampin
rhcys_c	S-Ribosyl-L-homocysteine
rib__D_c	D-Ribose
ribflv_c	Riboflavin C17H20N4O6
ru5p__D_c	D-Ribulose 5-phosphate
s7p_c	Sedoheptulose 7-phosphate
s_c	S
ser__L_c	L-Serine
skm5p_c	Shikimate 5-phosphate
skm_c	Shikimate
so3_c	Sulfite
so4_c	Sulfate
so4_e	Sulfate
so4_p	Sulfate
succ_c	Succinate
succoa_c	Succinyl-CoA
suchms_c	O-Succinyl-L-homoserine
td2coa_c	Trans-Tetradec-2-enoyl-CoA
tdcoa_c	Tetradecanoyl-CoA (n-C14:0CoA)
tddec2eACP_c	Trans-Dodec-2-enoyl-[acyl-carrier protein]
tdec2eACP_c	Trans-Dec-2-enoyl-[acyl-carrier protein]
thex2eACP_c	Trans-Hex-2-enoyl-[acyl-carrier protein]
thf_c	5,6,7,8-Tetrahydrofolate
thr__L_c	L-Threonine
tmrs2eACP_c	Trans-Tetradec-2-enoyl-[acyl-carrier protein]
toct2eACP_c	Trans-Oct-2-enoyl-[acyl-carrier protein]
trdox_c	Oxidized thioredoxin
trdrd_c	Reduced thioredoxin
ttdca_c_iRN1366u	tetradecanoate (n-C14:0)
ttdca_p	Tetradecanoate (n-C14:0)
tyr__L_c	L-Tyrosine
u3aga_c	UDP-3-O-(3-hydroxytetradecanoyl)-N-acetylglucosamine
uacgam_c	UDP-N-acetyl-D-glucosamine
utp_c_iRN1366u	UTP
xmp_c	Xanthosine 5'-phosphate
xu5p__D_c	D-Xylulose 5-phosphate
zn2_e	Zinc
